# Proteomic Assessment of SKBR3/HER2+ Breast Cancer Cellular Response to Lapatinib and Investigational Ipatasertib Kinase Inhibitors

**DOI:** 10.1101/2024.04.02.587656

**Authors:** Arba Karcini, Nicole R. Mercier, Iulia M. Lazar

## Abstract

Modern cancer treatment approaches aim at achieving cancer remission by using targeted and personalized therapies, as well as harnessing the power of the immune system to recognize and eliminate the cancer cells. To overcome a relatively short-lived response due to the development of resistance to the administered drugs, combination therapies have been pursued, as well. To expand the outlook of combination therapies, the objective of this study was to use high-throughput data generation technologies such as mass spectrometry and proteomics to investigate the response of HER2+ breast cancer cells to a mixture of two kinase inhibitors that has not been adopted yet as a standard treatment regime. The broader landscape of biological processes that are affected by inhibiting two major pathways that sustain the growth and survival of cancer cells, i.e., EGFR and PI3K/AKT, was investigated by treating SKBR3/HER2+ breast cancer cells with Lapatinib or a mixture of Lapatinib/Ipatasertib small molecule drugs. Changes in protein expression and/or activity in response to the drug treatments were assessed by using two complementary quantitative proteomic approaches based on peak area and peptide spectrum match measurements. Over 900 proteins matched by three unique peptide sequences (FDR<0.05) were affected by the exposure of cells to the drugs. The work corroborated the anti-proliferative activity of Lapatinib and Ipatasertib, and, in addition to cell cycle and growth arrest processes enabled the identification of several multi-functional proteins with roles in cancer-supportive hallmark processes. Among these, immune response, adhesion and migration emerged as particularly relevant to the ability to effectively suppress the proliferation and dissemination of cancer cells. The supplementation of Lapatinib with Ipatasertib further affected the expression or activity of additional transcription factors and proteins involved in gene expression, trafficking, DNA repair, and development of multidrug resistance. Furthermore, over fifty of the affected proteins represented approved or investigational targets in the DrugBank database, which through their protein-protein interaction networks can inform the selection of effective therapeutic partners. Altogether, our findings exposed a broad plethora of yet untapped opportunities that can be further explored for enhancing the anti-cancer effects of each drug as well as of many other multi-drug therapies that target the EGFR/ERBB2 and PI3K/AKT pathways. The data are available via ProteomeXchange with identifier PXD051094.
