## Supplemental file 4 for "Proteomic Assessment of SKBR3/HER2+ Breast Cancer Cellular Response to Lapatinib and Investigational Ipatasertib Kinase Inhibitors"

### Sheet: EGFR_ERBB2_AKT
UniProt_083022	Gene name	Description	CD Antigen	Lapatinib vs EGF (Cyto) Log2(Area ratios)	Lapatinib vs EGF (Cyto) Log2(PSM ratios)	Lapatinib vs EGF (Nuclear) Log2(Area ratios)	Lapatinib vs EGF (Nuclear) Log2(PSM ratios)		Lapatinib/Ipatasertib vs EGF (Cyto) Log2(Area ratios)	Lapatinib/Ipatasertib vs EGF (Cyto) Log2(PSM ratios)	Lapatinib/Ipatasertib vs EGF (Nuclear) Log2(Area ratios)	Lapatinib/Ipatasertib vs EGF (Nuclear) Log2(PSM ratios)		EGFR/ERBB signaling and regulation	Phosphatidylinositol 3-kinase/PKB signal transduction and regulation	Cell communication_signaling	Cell adhesion and motility	Immune system process	Cell cycle, division, growth, proliferation	Disease mutation	Cell aging, senescence, death, apoptosis, necrosis	Inflammatory response	Angiogenesis	Glycolysis, gluconeogenesis, carbohydrate metabolism	DNA replication, chromosome organization, telomere	Proto-oncogene	Oncogene	CGC proteins	HCMDB Metastasis
Q92600	CNOT9	CNOT9_HUMAN CCR4-NOT transcription complex subunit 9 OS=Homo sapiens OX=9606 GN=CNOT9 PE=1 SV=1		0.04	-0.813386	-0.83	-0.451913		-0.07	-1.1964	-1.83	-0.766487		X	X	X			X
Q14155	ARHGEF7	ARHG7_HUMAN Rho guanine nucleotide exchange factor 7 OS=Homo sapiens OX=9606 GN=ARHGEF7 PE=1 SV=2		0.16	-0.108469	2.17	1.41522		0.12	0.581189	1.59	0.820849		X	X	X	X				X
O95994	AGR2	AGR2_HUMAN Anterior gradient protein 2 homolog OS=Homo sapiens OX=9606 GN=AGR2 PE=1 SV=1		-0.78	-0.355503	-1.06	-0.316661		-0.87	-0.262195	-0.94	-0.356715		X	X	X	X				X					X			X
Q96RT1	ERBIN	ERBIN_HUMAN Erbin OS=Homo sapiens OX=9606 GN=ERBIN PE=1 SV=2		-0.14	-0.862972	-0.89	-2.49655		0	-0.865232	-1.45	-1.50236		X		X	X
P04626	ERBB2	ERBB2_HUMAN Receptor tyrosine-protein kinase erbB-2 OS=Homo sapiens OX=9606 GN=ERBB2 PE=1 SV=1	CD340	1.33	0.876204	0.29	0.311718		1.42	0.850833	-0.11	0.0663381		X	X	X	X	X	X				X				X	X	X
Q12805	EFEMP1	FBLN3_HUMAN EGF-containing fibulin-like extracellular matrix protein 1 OS=Homo sapiens OX=9606 GN=EFEMP1 PE=1 SV=2		-0.97	-0.0769914	0	-0.027313		-1.96	-0.597097	0	-0.342517		X		X				X									X
P51452	DUSP3	DUS3_HUMAN Dual specificity protein phosphatase 3 OS=Homo sapiens OX=9606 GN=DUSP3 PE=1 SV=1		-1.9	-1.37499	0	0		-0.52	-2.01821	0	0		X	X	X	X	X	X
Q16543	CDC37	CDC37_HUMAN Hsp90 co-chaperone Cdc37 OS=Homo sapiens OX=9606 GN=CDC37 PE=1 SV=1		-0.34	-0.249227	-0.78	-0.990764		-0.08	-0.0635487	-0.64	-1.35549		X		X		X	X
P00533	EGFR	EGFR_HUMAN Epidermal growth factor receptor OS=Homo sapiens OX=9606 GN=EGFR PE=1 SV=2		1.3	1.77514	0.81	0.969828		0.97	2.24018	0	0.904848		X	X	X	X		X	X	X	X			X	X	X	X	X
O75582	RPS6KA5	KS6A5_HUMAN Ribosomal protein S6 kinase alpha-5 OS=Homo sapiens OX=9606 GN=RPS6KA5 PE=1 SV=1		0.95	0.808533	0	-0.0266539		1.03	1.09106	0	0.846485		X		X		X				X			X
P07900	HSP90AA1	HS90A_HUMAN Heat shock protein HSP 90-alpha OS=Homo sapiens OX=9606 GN=HSP90AA1 PE=1 SV=5		-0.56	-0.414143	-0.88	-0.57695		-0.71	-0.396167	-1.26	-0.672164		X		X		X	X						X			X	X
P62993	GRB2	GRB2_HUMAN Growth factor receptor-bound protein 2 OS=Homo sapiens OX=9606 GN=GRB2 PE=1 SV=1		-0.01	0.413264	-0.9	-1.66539		0.36	0.484729	-0.96	-2.52542		X	X	X	X	X											X
Q14764	MVP	MVP_HUMAN Major vault protein OS=Homo sapiens OX=9606 GN=MVP PE=1 SV=4		-0.49	-0.509328	-0.73	-1.38937		-0.44	-0.394847	-0.94	-1.41241		X	X	X		X
P10301	RRAS	RRAS_HUMAN Ras-related protein R-Ras OS=Homo sapiens OX=9606 GN=RRAS PE=1 SV=1		0	0	-0.5	-0.111252		0	0	-1.46	-0.89779			X	X	X	X					X
Q13641	TPBG	TPBG_HUMAN Trophoblast glycoprotein OS=Homo sapiens OX=9606 GN=TPBG PE=1 SV=1		-0.53	-1.76722	0	0		-0.47	-1.27573	0	0			X	X	X		X										X
Q13188	STK3	STK3_HUMAN Serine/threonine-protein kinase 3 OS=Homo sapiens OX=9606 GN=STK3 PE=1 SV=2		-0.41	-1.12452	0	0.320259		-0.11	-2.05093	0	0			X	X		X	X		X
P40763	STAT3	STAT3_HUMAN Signal transducer and activator of transcription 3 OS=Homo sapiens OX=9606 GN=STAT3 PE=1 SV=2		0.22	0.184012	0.08	0.286741		0.2	0.158732	-0.25	-1.00499			X	X	X	X	X	X		X					X	X	X
Q14118	DAG1	DAG1_HUMAN Dystroglycan OS=Homo sapiens OX=9606 GN=DAG1 PE=1 SV=2		0.36	1.45047	0	0		1.65	1.52377	0	0.323779			X	X	X			X			X						X
Q99829	CPNE1	CPNE1_HUMAN Copine-1 OS=Homo sapiens OX=9606 GN=CPNE1 PE=1 SV=1		-0.31	-0.10658	1.46	0.802655		-0.35	0.0141333	0.9	0.614376			X	X		X	X
Q96AC1	FERMT2	FERM2_HUMAN Fermitin family homolog 2 OS=Homo sapiens OX=9606 GN=FERMT2 PE=1 SV=1		-0.95	-1.44	-1.57	-0.546344		-1.03	-1.23371	-1.5	-0.239543			X	X	X		X		X								X
P05556	ITGB1	ITB1_HUMAN Integrin beta-1 OS=Homo sapiens OX=9606 GN=ITGB1 PE=1 SV=2	CD29	-1.47	-2.6827	-2.33	-0.870458		-1.29	-2.34358	-2.63	-0.867873			X	X	X	X	X		X	X	X						X
P35232	PHB	PHB_HUMAN Prohibitin OS=Homo sapiens OX=9606 GN=PHB PE=1 SV=1		1.22	0.753111	-0.23	0.0429355		1.5	0.611997	0.17	0.295837			X	X		X	X		X				X	X			X
P98164	LRP2	LRP2_HUMAN Low-density lipoprotein receptor-related protein 2 OS=Homo sapiens OX=9606 GN=LRP2 PE=1 SV=3		0	0	0	-0.231499		0	0	0	-1.21039			X	X			X	X	X
P67775	PPP2CA	PP2AA_HUMAN Serine/threonine-protein phosphatase 2A catalytic subunit alpha isoform OS=Homo sapiens OX=9606 GN=PPP2CA PE=1 SV=1		-0.34	-1.58781	-0.18	-1.20112		-0.37	-1.61639	-0.19	-2.47581			X	X	X		X	X	X				X				X
Q7Z333	SETX	SETX_HUMAN Probable helicase senataxin OS=Homo sapiens OX=9606 GN=SETX PE=1 SV=4		0	0	0.04	1.17315		0	0.333111	0	0.359712			X	X				X	X				X

### Sheet: Hallmarks
	Cell cycle, division, growth, proliferation	Cell communication/signaling	Cell aging, senescence, death, apoptosi, necrosis	Immune system process	Inflammatory response	Cell adhesion and motility	Angiogenesis	Glycolysis, gluconeogenesis, carbohydrate metabolism	DNA replication, chromosome organization, telomere	Disease mutation	DNA damage response	DNA binding trancription factor	CGC	HCMDB
Cell cycle	142	63	35	34	7	32	3	1	60	0	35	5	21	43
Cell communication	109	275	94	89	20	89	10	3	38	76	31	7	27	90
Cell aging death	63	94	145	43	14	38	5	3	22	56	18	5	12	57
Immune system	63	89	43	150	21	54	7	8	25	50	14	4	18	45
Inflammatory response	14	20	14	21	26	17	3	0	8	7	5	2	4	14
Adhesion/motility	65	89	38	54	17	131	11	4	11	46	7	5	18	57
Angiogenesis	4	10	5	7	3	11	15	1	0	5	0	1	1	9
Glycolysis/metabolism	5	3	3	8	0	4	1	75	1	39	1	0	3	8
DNA rep/chromosome org	69	38	22	25	8	11	0	1	118	28	35	8	18	28
Disease mutation	61	76	56	50	7	46	5	39	28	251	18	7	22	45
DNA damage response	38	31	18	14	5	7	0	1	35	18	67	0	10	15
Transcription factor activity	11	7	5	4	2	5	1	0	8	7	0	36	6	8
