## Supplemental file 5 for "Proteomic Assessment of SKBR3/HER2+ Breast Cancer Cellular Response to Lapatinib and Investigational Ipatasertib Kinase Inhibitors"

### Sheet: DOWN nuclear 
UniProt_083022	Gene name	Description	CD Antigen	Lapatinib vs EGF (Cyto) Log2(Area ratios)	Lapatinib vs EGF (Cyto) Log2(PSM ratios)	Lapatinib vs EGF (Nuclear) Log2(Area ratios)	Lapatinib vs EGF (Nuclear) Log2(PSM ratios)		Lapatinib/Ipatasertib vs EGF (Cyto) Log2(Area ratios)	Lapatinib/Ipatasertib vs EGF (Cyto) Log2(PSM ratios)	Lapatinib/Ipatasertib vs EGF (Nuclear) Log2(Area ratios)	Lapatinib/Ipatasertib vs EGF (Nuclear) Log2(PSM ratios)
Q9NQW6	ANLN	ANLN_HUMAN Anillin OS=Homo sapiens OX=9606 GN=ANLN PE=1 SV=2		0	0	-2.71	-3.41429		0	0	-3.33	-3.62712
Q99661	KIF2C	KIF2C_HUMAN Kinesin-like protein KIF2C OS=Homo sapiens OX=9606 GN=KIF2C PE=1 SV=2		0	0	-2.77	-3.2736		0	0	-2.87	-3.26773
Q99439	CNN2	CNN2_HUMAN Calponin-2 OS=Homo sapiens OX=9606 GN=CNN2 PE=1 SV=4		-0.28	-1.24783	-2.87	-3.18682		-0.46	-0.234183	-2.15	-3.18097
Q15417	CNN3	CNN3_HUMAN Calponin-3 OS=Homo sapiens OX=9606 GN=CNN3 PE=1 SV=1		-0.76	-0.613479	-1.96	-3.10186		-0.8	-0.896791	-2.2	-2.83336
Q96T88	UHRF1	UHRF1_HUMAN E3 ubiquitin-protein ligase UHRF1 OS=Homo sapiens OX=9606 GN=UHRF1 PE=1 SV=1		0	0	-1.95	-3.07123		0	0	-2.86	-3.03521
O14965	AURKA	AURKA_HUMAN Aurora kinase A OS=Homo sapiens OX=9606 GN=AURKA PE=1 SV=2		0	0	-2.46	-2.81257		0	0	-3.25	-3.02802
Q9H0H5	RACGAP1	RGAP1_HUMAN Rac GTPase-activating protein 1 OS=Homo sapiens OX=9606 GN=RACGAP1 PE=1 SV=1		0	0.354762	-1.14	-2.80882		0	-0.708419	-2.14	-2.39496
P46013	MKI67	KI67_HUMAN Proliferation marker protein Ki-67 OS=Homo sapiens OX=9606 GN=MKI67 PE=1 SV=2		0	0.0416046	-2.25	-2.69749		0	0.564341	-2.84	-3.8223
Q9Y4K1	CRYBG1	CRBG1_HUMAN Beta/gamma crystallin domain-containing protein 1 OS=Homo sapiens OX=9606 GN=CRYBG1 PE=1 SV=3		-1.17	-2.46999	-2.07	-2.63003		-1.87	-2.46423	-1.99	-3.29038
Q96GD4	AURKB	AURKB_HUMAN Aurora kinase B OS=Homo sapiens OX=9606 GN=AURKB PE=1 SV=3		0	0	-2.72	-2.60563		0	0	-2.76	-2.0846
P16070	CD44	CD44_HUMAN CD44 antigen OS=Homo sapiens OX=9606 GN=CD44 PE=1 SV=3	CD44	-2.52	-2.79239	-3.05	-2.60487		-2.55	-2.78598	-2.86	-2.59938
O75534	CSDE1	CSDE1_HUMAN Cold shock domain-containing protein E1 OS=Homo sapiens OX=9606 GN=CSDE1 PE=1 SV=2		-0.72	-2.14548	-1.11	-2.49845		-0.96	-1.26636	-1.59	-1.89078
Q96RT1	ERBIN	ERBIN_HUMAN Erbin OS=Homo sapiens OX=9606 GN=ERBIN PE=1 SV=2		-0.14	-0.862972	-0.89	-2.49655		0	-0.865232	-1.45	-1.50236
Q01813	PFKP	PFKAP_HUMAN ATP-dependent 6-phosphofructokinase, platelet type OS=Homo sapiens OX=9606 GN=PFKP PE=1 SV=2		-1.13	-1.15651	-1.38	-2.49434		-1.31	-1.34443	-1.75	-2.8051
Q14807	KIF22	KIF22_HUMAN Kinesin-like protein KIF22 OS=Homo sapiens OX=9606 GN=KIF22 PE=1 SV=5		0	-0.333625	-2.31	-2.48397		0	-0.899494	-2.56	-2.0455
P53701	HCCS	CCHL_HUMAN Cytochrome c-type heme lyase OS=Homo sapiens OX=9606 GN=HCCS PE=1 SV=1		0.54	1.42924	-0.96	-2.47683		0.24	1.65041	-1.37	-2.47155
Q8WWI1	LMO7	LMO7_HUMAN LIM domain only protein 7 OS=Homo sapiens OX=9606 GN=LMO7 PE=1 SV=3		0	-0.140036	-2.37	-2.46979		0	-0.142341	-1.7	-2.46448
Q9Y6M7	SLC4A7	S4A7_HUMAN Sodium bicarbonate cotransporter 3 OS=Homo sapiens OX=9606 GN=SLC4A7 PE=1 SV=2		-1.65	-2.07827	-2.75	-2.46169		-0.75	-1.85585	-3.2	-2.77243
P04083	ANXA1	ANXA1_HUMAN Annexin A1 OS=Homo sapiens OX=9606 GN=ANXA1 PE=1 SV=2		-1.63	-3.00285	-3.06	-2.45468		-1.98	-3.32804	-3.08	-3.30669
Q13636	RAB31	RAB31_HUMAN Ras-related protein Rab-31 OS=Homo sapiens OX=9606 GN=RAB31 PE=1 SV=1		-0.44	-0.803556	-1.6	-2.45271		-0.5	-0.97049	-2.32	-1.61937
Q7Z6Z7	HUWE1	HUWE1_HUMAN E3 ubiquitin-protein ligase HUWE1 OS=Homo sapiens OX=9606 GN=HUWE1 PE=1 SV=3		0.31	0.33825	-1.36	-2.42818		0.51	0.596398	-1.57	-1.65203
P17676	CEBPB	CEBPB_HUMAN CCAAT/enhancer-binding protein beta OS=Homo sapiens OX=9606 GN=CEBPB PE=1 SV=2		0	0	-1.21	-2.41228		0	0	-1.98	-3.63486
O60493	SNX3	SNX3_HUMAN Sorting nexin-3 OS=Homo sapiens OX=9606 GN=SNX3 PE=1 SV=3		0	-0.168555	-1.43	-2.40845		-0.24	-0.253226	-1.28	-1.58762
Q16643	DBN1	DREB_HUMAN Drebrin OS=Homo sapiens OX=9606 GN=DBN1 PE=1 SV=4		-0.8	-1.01348	-1.72	-2.37005		-0.87	-1.01023	-1.81	-2.81495
Q9ULW0	TPX2	TPX2_HUMAN Targeting protein for Xklp2 OS=Homo sapiens OX=9606 GN=TPX2 PE=1 SV=2		0	0.331864	-2.56	-2.34627		0	0.333111	-3.3	-3.20191
Q9BW19	KIFC1	KIFC1_HUMAN Kinesin-like protein KIFC1 OS=Homo sapiens OX=9606 GN=KIFC1 PE=1 SV=2		0	0.329401	-1.85	-2.3372		0	-0.00763297	-2.02	-2.78626
Q96JY6	PDLIM2	PDLI2_HUMAN PDZ and LIM domain protein 2 OS=Homo sapiens OX=9606 GN=PDLIM2 PE=1 SV=1		0.4	0.621943	-1.29	-2.30362		-0.17	-0.0502317	-1.92	-2.40771
Q9ULV4	CORO1C	COR1C_HUMAN Coronin-1C OS=Homo sapiens OX=9606 GN=CORO1C PE=1 SV=1		-1.11	-1.99902	-1.34	-2.29894		-1.05	-1.99341	-1.7	-3.58453
Q9Y289	SLC5A6	SC5A6_HUMAN Sodium-dependent multivitamin transporter OS=Homo sapiens OX=9606 GN=SLC5A6 PE=2 SV=2		0.2	0.434445	-1.17	-2.25376		0.22	0.968955	-1.65	-2.09928
P49454	CENPF	CENPF_HUMAN Centromere protein F OS=Homo sapiens OX=9606 GN=CENPF PE=1 SV=3		0	0.386324	-0.99	-2.24352		0	0.0491577	-2.22	-1.92532
Q9NR12	PDLIM7	PDLI7_HUMAN PDZ and LIM domain protein 7 OS=Homo sapiens OX=9606 GN=PDLIM7 PE=1 SV=1		-1.5	-0.981988	-1.53	-2.17727		-1.09	-1.30947	-2.42	-1.62561
P22735	TGM1	TGM1_HUMAN Protein-glutamine gamma-glutamyltransferase K OS=Homo sapiens OX=9606 GN=TGM1 PE=1 SV=4		0	0	-1.51	-2.11406		0	0	-1.89	-2.61034
P07476	IVL	INVO_HUMAN Involucrin OS=Homo sapiens OX=9606 GN=IVL PE=1 SV=2		-2.25	-3.04627	-1.54	-2.02439		-2.53	-2.72404	-2.31	-2.01955
Q16401	PSMD5	PSMD5_HUMAN 26S proteasome non-ATPase regulatory subunit 5 OS=Homo sapiens OX=9606 GN=PSMD5 PE=1 SV=3		0.25	0.337573	-1.13	-1.99747		0.3	0.579152	-1.45	-2.21206
P35613	BSG	BASI_HUMAN Basigin OS=Homo sapiens OX=9606 GN=BSG PE=1 SV=2	CD147	-0.52	-0.935552	-1.16	-1.96026		-0.45	-1.51141	-1.62	-1.89838
Q14533	KRT81	KRT81_HUMAN Keratin, type II cuticular Hb1 OS=Homo sapiens OX=9606 GN=KRT81 PE=1 SV=3		-2.32	-1.81435	-2.22	-1.88569		-2.8	-2.35532	-2.78	-2.0491
P78344	EIF4G2	IF4G2_HUMAN Eukaryotic translation initiation factor 4 gamma 2 OS=Homo sapiens OX=9606 GN=EIF4G2 PE=1 SV=1		-0.82	-0.925242	-1.99	-1.87964		-0.93	-1.11833	-1.12	-1.69881
Q9BXS6	NUSAP1	NUSAP_HUMAN Nucleolar and spindle-associated protein 1 OS=Homo sapiens OX=9606 GN=NUSAP1 PE=1 SV=1		0	-0.0270502	-1.84	-1.86745		0	-0.364521	-2	-2.32886
Q96FF9	CDCA5	CDCA5_HUMAN Sororin OS=Homo sapiens OX=9606 GN=CDCA5 PE=1 SV=1		0	0	-1.75	-1.79877		0	0	-2.1	-1.79423
Q92598	HSPH1	HS105_HUMAN Heat shock protein 105 kDa OS=Homo sapiens OX=9606 GN=HSPH1 PE=1 SV=1		-1.06	-1.02068	-1.36	-1.7929		-1.19	-1.0354	-1.82	-1.69028
Q15942	ZYX	ZYX_HUMAN Zyxin OS=Homo sapiens OX=9606 GN=ZYX PE=1 SV=1		-0.89	-1.10594	-1.55	-1.72281		-0.77	-1.53939	-2.03	-2.41382
P11717	IGF2R	MPRI_HUMAN Cation-independent mannose-6-phosphate receptor OS=Homo sapiens OX=9606 GN=IGF2R PE=1 SV=3	CD222	-0.47	-1.75414	-1.32	-1.64227		-0.73	-1.33601	-1.53	-1.95392
Q9H8V3	ECT2	ECT2_HUMAN Protein ECT2 OS=Homo sapiens OX=9606 GN=ECT2 PE=1 SV=4		0	0.302351	-1.74	-1.58078		0	0.176071	-2.59	-1.63211
Q15046	KARS	SYK_HUMAN Lysine--tRNA ligase OS=Homo sapiens OX=9606 GN=KARS PE=1 SV=3		-0.29	-0.211042	-1.29	-1.57387		-0.28	-0.283256	-1.16	-1.67735
Q9BRX8	PRXL2A	PXL2A_HUMAN Peroxiredoxin-like 2A OS=Homo sapiens OX=9606 GN=PRXL2A PE=1 SV=3		-0.26	-0.410771	-1.16	-1.51156		-0.23	-0.200731	-1.57	-1.07969
Q96SB4	SRPK1	SRPK1_HUMAN SRSF protein kinase 1 OS=Homo sapiens OX=9606 GN=SRPK1 PE=1 SV=2		-0.64	-1.37111	-1.36	-1.50705		-0.87	-1.89886	-1.77	-1.72345
P21333	FLNA	FLNA_HUMAN Filamin-A OS=Homo sapiens OX=9606 GN=FLNA PE=1 SV=4		-0.55	-0.49767	-1.91	-1.49028		-0.79	-0.720555	-2.24	-1.63268
O60568	PLOD3	PLOD3_HUMAN Multifunctional procollagen lysine hydroxylase and glycosyltransferase LH3 OS=Homo sapiens OX=9606 GN=PLOD3 PE=1 SV=1		-0.6	-0.298782	-1.05	-1.4159		-0.52	-0.215192	-0.99	-1.16231
O00515	LAD1	LAD1_HUMAN Ladinin-1 OS=Homo sapiens OX=9606 GN=LAD1 PE=1 SV=2		-0.99	-0.953625	-1.23	-1.3168		-0.93	-0.91957	-1.23	-1.45512
P13674	P4HA1	P4HA1_HUMAN Prolyl 4-hydroxylase subunit alpha-1 OS=Homo sapiens OX=9606 GN=P4HA1 PE=1 SV=2		-0.86	-0.863711	-1.06	-1.31595		-1.04	-0.917167	-1.39	-1.60658
Q9Y376	CAB39	CAB39_HUMAN Calcium-binding protein 39 OS=Homo sapiens OX=9606 GN=CAB39 PE=1 SV=1		-0.81	-0.820083	-1.29	-1.27296		-0.6	-0.999808	-1.57	-1.88904
O60610	DIAPH1	DIAP1_HUMAN Protein diaphanous homolog 1 OS=Homo sapiens OX=9606 GN=DIAPH1 PE=1 SV=2		-0.66	-0.635755	-1.48	-1.23775		-0.84	-0.99321	-1.77	-0.920742
Q6PL18	ATAD2	ATAD2_HUMAN ATPase family AAA domain-containing protein 2 OS=Homo sapiens OX=9606 GN=ATAD2 PE=1 SV=1		0	0.66885	-1.36	-1.13123		0	0.348338	-2.05	-1.4304
P53396	ACLY	ACLY_HUMAN ATP-citrate synthase OS=Homo sapiens OX=9606 GN=ACLY PE=1 SV=3		-0.38	-0.217924	-1.16	-1.10054		-0.4	-0.304828	-1.4	-1.37217
P11166	SLC2A1	GTR1_HUMAN Solute carrier family 2, facilitated glucose transporter member 1 OS=Homo sapiens OX=9606 GN=SLC2A1 PE=1 SV=2		0.1	0.0507413	-0.86	-1.05582		0.05	-0.402141	-1.51	-1.14599
P14635	CCNB1	CCNB1_HUMAN G2/mitotic-specific cyclin-B1 OS=Homo sapiens OX=9606 GN=CCNB1 PE=1 SV=1		0	-1.00068	-1.5	-1.04905		0	-0.996943	-3	-2.19358
P11388	TOP2A	TOP2A_HUMAN DNA topoisomerase 2-alpha OS=Homo sapiens OX=9606 GN=TOP2A PE=1 SV=3		-1.53	-0.431935	-1.5	-0.918905		-2.27	-0.544851	-2.1	-1.28699
Q9BXP2	SLC12A9	S12A9_HUMAN Solute carrier family 12 member 9 OS=Homo sapiens OX=9606 GN=SLC12A9 PE=1 SV=1		0.43	-0.105884	-1.7	-0.914334		0.39	-0.142297	-1.8	-2.0051
Q6NYC8	PPP1R18	PPR18_HUMAN Phostensin OS=Homo sapiens OX=9606 GN=PPP1R18 PE=1 SV=1		0	0.0539496	-2.08	-0.280435		0	-0.799377	-2.38	-1.01038

### Sheet: UP nuclear 
UniProt_083022	Gene name	Description	CD Antigen	Lapatinib vs EGF (Cyto) Log2(Area ratios)	Lapatinib vs EGF (Cyto) Log2(PSM ratios)	Lapatinib vs EGF (Nuclear) Log2(Area ratios)	Lapatinib vs EGF (Nuclear) Log2(PSM ratios)		Lapatinib/Ipatasertib vs EGF (Cyto) Log2(Area ratios)	Lapatinib/Ipatasertib vs EGF (Cyto) Log2(PSM ratios)	Lapatinib/Ipatasertib vs EGF (Nuclear) Log2(Area ratios)	Lapatinib/Ipatasertib vs EGF (Nuclear) Log2(PSM ratios)
O14548	COX7A2L	COX7R_HUMAN Cytochrome c oxidase subunit 7A-related protein, mitochondrial OS=Homo sapiens OX=9606 GN=COX7A2L PE=1 SV=2		1.42	0.336986	1.24	1.209		0.69	0.330553	1.13	1.3678
P42765	ACAA2	THIM_HUMAN 3-ketoacyl-CoA thiolase, mitochondrial OS=Homo sapiens OX=9606 GN=ACAA2 PE=1 SV=2		0.16	0.516057	0.32	1.39672		0.32	0.466764	1.1	1.55369
P46100	ATRX	ATRX_HUMAN Transcriptional regulator ATRX OS=Homo sapiens OX=9606 GN=ATRX PE=1 SV=5		0	0.526361	1.14	1.46482		0	0.330553	1.56	2.29449
P07199	CENPB	CENPB_HUMAN Major centromere autoantigen B OS=Homo sapiens OX=9606 GN=CENPB PE=1 SV=2		0	-0.36585	1.18	1.52249		0	-0.364521	0.84	1.38156
Q14011	CIRBP	CIRBP_HUMAN Cold-inducible RNA-binding protein OS=Homo sapiens OX=9606 GN=CIRBP PE=1 SV=1		1.02	0.240215	1.68	1.88763		1.04	0.253989	0.75	1.67872
Q96PE7	MCEE	MCEE_HUMAN Methylmalonyl-CoA epimerase, mitochondrial OS=Homo sapiens OX=9606 GN=MCEE PE=1 SV=1		0	0	1.02	2.07937		0	0.528025	1.37	1.93366
Q9H1Z4	WDR13	WDR13_HUMAN WD repeat-containing protein 13 OS=Homo sapiens OX=9606 GN=WDR13 PE=1 SV=2		0.08	1.12947	1.64	2.20516		0.12	1.309	1.47	2.22013
Q96ME7	ZNF512	ZN512_HUMAN Zinc finger protein 512 OS=Homo sapiens OX=9606 GN=ZNF512 PE=1 SV=2		0	0	1.62	2.27169		0	0	1.59	1.82933
Q96QD9	FYTTD1	UIF_HUMAN UAP56-interacting factor OS=Homo sapiens OX=9606 GN=FYTTD1 PE=1 SV=3		0	0	1.14	2.32477		0	0	2.3	2.1881

### Sheet: DOWN cyto 
UniProt_083022	Gene name	Description	CD Antigen	Lapatinib vs EGF (Cyto) Log2(Area ratios)	Lapatinib vs EGF (Cyto) Log2(PSM ratios)	Lapatinib vs EGF (Nuclear) Log2(Area ratios)	Lapatinib vs EGF (Nuclear) Log2(PSM ratios)		Lapatinib/Ipatasertib vs EGF (Cyto) Log2(Area ratios)	Lapatinib/Ipatasertib vs EGF (Cyto) Log2(PSM ratios)	Lapatinib/Ipatasertib vs EGF (Nuclear) Log2(Area ratios)	Lapatinib/Ipatasertib vs EGF (Nuclear) Log2(PSM ratios)
Q9Y4K1	CRYBG1	CRBG1_HUMAN Beta/gamma crystallin domain-containing protein 1 OS=Homo sapiens OX=9606 GN=CRYBG1 PE=1 SV=3		-1.17	-2.46999	-2.07	-2.63003		-1.87	-2.46423	-1.99	-3.29038
P16070	CD44	CD44_HUMAN CD44 antigen OS=Homo sapiens OX=9606 GN=CD44 PE=1 SV=3	CD44	-2.52	-2.79239	-3.05	-2.60487		-2.55	-2.78598	-2.86	-2.59938
Q01813	PFKP	PFKAP_HUMAN ATP-dependent 6-phosphofructokinase, platelet type OS=Homo sapiens OX=9606 GN=PFKP PE=1 SV=2		-1.13	-1.15651	-1.38	-2.49434		-1.31	-1.34443	-1.75	-2.8051
P04083	ANXA1	ANXA1_HUMAN Annexin A1 OS=Homo sapiens OX=9606 GN=ANXA1 PE=1 SV=2		-1.63	-3.00285	-3.06	-2.45468		-1.98	-3.32804	-3.08	-3.30669
P07476	IVL	INVO_HUMAN Involucrin OS=Homo sapiens OX=9606 GN=IVL PE=1 SV=2		-2.25	-3.04627	-1.54	-2.02439		-2.53	-2.72404	-2.31	-2.01955
Q14533	KRT81	KRT81_HUMAN Keratin, type II cuticular Hb1 OS=Homo sapiens OX=9606 GN=KRT81 PE=1 SV=3		-2.32	-1.81435	-2.22	-1.88569		-2.8	-2.35532	-2.78	-2.0491
Q92598	HSPH1	HS105_HUMAN Heat shock protein 105 kDa OS=Homo sapiens OX=9606 GN=HSPH1 PE=1 SV=1		-1.06	-1.02068	-1.36	-1.7929		-1.19	-1.0354	-1.82	-1.69028
P08243	ASNS	ASNS_HUMAN Asparagine synthetase [glutamine-hydrolyzing] OS=Homo sapiens OX=9606 GN=ASNS PE=1 SV=4		-1.48	-1.83689	-2.09	-1.40202		-0.96	-1.71699	-1.87	-1.3987
O00468	AGRN	AGRIN_HUMAN Agrin OS=Homo sapiens OX=9606 GN=AGRN PE=1 SV=6		-1.28	-1.96234	-2.29	-1.31025		-1.98	-2.53637	-1.79	-1.30701
P31350	RRM2	RIR2_HUMAN Ribonucleoside-diphosphate reductase subunit M2 OS=Homo sapiens OX=9606 GN=RRM2 PE=1 SV=1		-2.64	-2.93986	-2.07	-0.876099		-3.67	-3.70136	-1.56	-0.873519
P05556	ITGB1	ITB1_HUMAN Integrin beta-1 OS=Homo sapiens OX=9606 GN=ITGB1 PE=1 SV=2	CD29	-1.47	-2.6827	-2.33	-0.870458		-1.29	-2.34358	-2.63	-0.867873
P52292	KPNA2	IMA1_HUMAN Importin subunit alpha-1 OS=Homo sapiens OX=9606 GN=KPNA2 PE=1 SV=1		-1.31	-1.34799	-0.77	-0.727873		-1.92	-1.528	-1.46	-1.56737
Q16875	PFKFB3	F263_HUMAN 6-phosphofructo-2-kinase/fructose-2,6-bisphosphatase 3 OS=Homo sapiens OX=9606 GN=PFKFB3 PE=1 SV=1		-1.49	-3.14793	0	-0.690551		-1.55	-3.14129	0	-0.382992
P06702	S100A9	S10A9_HUMAN Protein S100-A9 OS=Homo sapiens OX=9606 GN=S100A9 PE=1 SV=1		-4.35	-3.72794	-2.92	-0.690551		-4.62	-4.58592	-2.13	-0.688302
Q9UK76	JPT1	JUPI1_HUMAN Jupiter microtubule associated homolog 1 OS=Homo sapiens OX=9606 GN=JPT1 PE=1 SV=3		-1.52	-1.01574	-1.44	-0.662191		-1.18	-1.34771	-1.67	-1.00543
Q9Y2Z0	SUGT1	SGT1_HUMAN Protein SGT1 homolog OS=Homo sapiens OX=9606 GN=SUGT1 PE=1 SV=3		-1.5	-1.63117	-1.71	-0.523544		-1.56	-2.56259	-1.42	-0.216778
O95817	BAG3	BAG3_HUMAN BAG family molecular chaperone regulator 3 OS=Homo sapiens OX=9606 GN=BAG3 PE=1 SV=3		-1.57	-1.46948	-1.32	-0.360209		-1.62	-1.9043	-1.71	-1.22265
Q9UHD1	CHORDC1	CHRD1_HUMAN Cysteine and histidine-rich domain-containing protein 1 OS=Homo sapiens OX=9606 GN=CHORDC1 PE=1 SV=2		-1.08	-1.33702	0	-0.343638		-1.16	-1.36671	0	-0.342517
P04183	TK1	KITH_HUMAN Thymidine kinase, cytosolic OS=Homo sapiens OX=9606 GN=TK1 PE=1 SV=2		-1.88	-3.30342	-1.82	-0.329755		-2.66	-2.07717	-2.38	-0.328666
P17301	ITGA2	ITA2_HUMAN Integrin alpha-2 OS=Homo sapiens OX=9606 GN=ITGA2 PE=1 SV=1	CD49b	-1.48	-2.39161	-0.44	-0.196		-1.76	-2.05511	-5.82	-0.540527
Q14008	CKAP5	CKAP5_HUMAN Cytoskeleton-associated protein 5 OS=Homo sapiens OX=9606 GN=CKAP5 PE=1 SV=3		-1.02	-1.59445	0.06	-0.114143		-0.75	-1.68188	-0.17	-0.59471
Q7L1Q6	BZW1	BZW1_HUMAN Basic leucine zipper and W2 domain-containing protein 1 OS=Homo sapiens OX=9606 GN=BZW1 PE=1 SV=1		-1.13	-2.16491	-0.55	-0.0438795		-1.42	-2.47851	-0.23	-0.598188
Q96HE7	ERO1A	ERO1A_HUMAN ERO1-like protein alpha OS=Homo sapiens OX=9606 GN=ERO1A PE=1 SV=2		-1.42	-2.37059	0	0		-1.24	-2.2193	0	0
P37268	FDFT1	FDFT_HUMAN Squalene synthase OS=Homo sapiens OX=9606 GN=FDFT1 PE=1 SV=1		-1.07	-1.63483	0	0		-1.37	-1.77302	0	0
Q9UHY1	NRBP1	NRBP_HUMAN Nuclear receptor-binding protein OS=Homo sapiens OX=9606 GN=NRBP1 PE=1 SV=1		-1.09	-2.02262	0	0		-1.43	-1.67879	0	0
Q13509	TUBB3	TBB3_HUMAN Tubulin beta-3 chain OS=Homo sapiens OX=9606 GN=TUBB3 PE=1 SV=2		-3.38	-5.50617	0	0		-3.54	-8.13935	0	0
O00762	UBE2C	UBE2C_HUMAN Ubiquitin-conjugating enzyme E2 C OS=Homo sapiens OX=9606 GN=UBE2C PE=1 SV=1		-1.5	-1.78718	0	0		-2.89	-1.77197	0	0
Q9Y617	PSAT1	SERC_HUMAN Phosphoserine aminotransferase OS=Homo sapiens OX=9606 GN=PSAT1 PE=1 SV=2		-1.04	-1.54168	0	0		-1.15	-1.22161	0	0
Q9ULT8	HECTD1	HECD1_HUMAN E3 ubiquitin-protein ligase HECTD1 OS=Homo sapiens OX=9606 GN=HECTD1 PE=1 SV=3		-1.32	-2.18259	0	0		-1.37	-2.17684	0	0
P48507	GCLM	GSH0_HUMAN Glutamate--cysteine ligase regulatory subunit OS=Homo sapiens OX=9606 GN=GCLM PE=1 SV=1		-1.06	-1.27595	0	0		-0.9	-1.59227	0	0
Q12965	MYO1E	MYO1E_HUMAN Unconventional myosin-Ie OS=Homo sapiens OX=9606 GN=MYO1E PE=1 SV=2		-1.4	-1.71242	0	0.320259		-0.99	-2.04393	0	0.652263
Q8TEQ6	GEMIN5	GEMI5_HUMAN Gem-associated protein 5 OS=Homo sapiens OX=9606 GN=GEMIN5 PE=1 SV=3		-1.08	-1.97525	-0.64	0.346012		-1.32	-2.30815	-0.64	0
Q9NPD8	UBE2T	UBE2T_HUMAN Ubiquitin-conjugating enzyme E2 T OS=Homo sapiens OX=9606 GN=UBE2T PE=1 SV=1		-1.63	-2.46269	-2.02	0.662337		-2.8	-2.45661	-2.61	0

### Sheet: UP cyto 
UniProt_083022	Gene name	Description	CD Antigen	Lapatinib vs EGF (Cyto) Log2(Area ratios)	Lapatinib vs EGF (Cyto) Log2(PSM ratios)	Lapatinib vs EGF (Nuclear) Log2(Area ratios)	Lapatinib vs EGF (Nuclear) Log2(PSM ratios)		Lapatinib/Ipatasertib vs EGF (Cyto) Log2(Area ratios)	Lapatinib/Ipatasertib vs EGF (Cyto) Log2(PSM ratios)	Lapatinib/Ipatasertib vs EGF (Nuclear) Log2(Area ratios)	Lapatinib/Ipatasertib vs EGF (Nuclear) Log2(PSM ratios)
P46199	MTIF2	IF2M_HUMAN Translation initiation factor IF-2, mitochondrial OS=Homo sapiens OX=9606 GN=MTIF2 PE=1 SV=2		1.1	2.06893	-0.14	-1.35934		1.37	2.18395	-0.06	0.133683
Q53H12	AGK	AGK_HUMAN Acylglycerol kinase, mitochondrial OS=Homo sapiens OX=9606 GN=AGK PE=1 SV=2		1.05	2.05327	-0.23	-0.656946		1.14	1.87796	0.08	0.269286
Q16134	ETFDH	ETFD_HUMAN Electron transfer flavoprotein-ubiquinone oxidoreductase, mitochondrial OS=Homo sapiens OX=9606 GN=ETFDH PE=1 SV=2		1.08	2.84309	0.03	-0.523544		1.33	3.23146	0.05	-0.522088
O95202	LETM1	LETM1_HUMAN Mitochondrial proton/calcium exchanger protein OS=Homo sapiens OX=9606 GN=LETM1 PE=1 SV=1		1.12	0.849107	-0.46	-0.511608		1.02	1.03902	-0.78	-0.144331
O75976	CPD	CBPD_HUMAN Carboxypeptidase D OS=Homo sapiens OX=9606 GN=CPD PE=1 SV=2		1.28	2.66181	0	-0.357068		1.26	2.94004	0	-0.347404
Q8TAE8	GADD45GIP1	G45IP_HUMAN Growth arrest and DNA damage-inducible proteins-interacting protein 1 OS=Homo sapiens OX=9606 GN=GADD45GIP1 PE=1 SV=1		1.01	2.18682	-0.32	-0.257675		1.31	2.18305	-0.28	1.03164
O75306	NDUFS2	NDUS2_HUMAN NADH dehydrogenase [ubiquinone] iron-sulfur protein 2, mitochondrial OS=Homo sapiens OX=9606 GN=NDUFS2 PE=1 SV=2		1	1.82715	0.05	-0.12101		0.74	1.5622	0.35	0.475317
Q9Y4W6	AFG3L2	AFG32_HUMAN AFG3-like protein 2 OS=Homo sapiens OX=9606 GN=AFG3L2 PE=1 SV=2		1.26	1.26878	-0.21	-0.094401		1.32	0.732578	0.13	0.316948
Q9UJS0	SLC25A13	CMC2_HUMAN Calcium-binding mitochondrial carrier protein Aralar2 OS=Homo sapiens OX=9606 GN=SLC25A13 PE=1 SV=2		1.34	1.61425	0.16	-0.0724245		1.13	1.45108	0.3	0.179687
Q16850	CYP51A1	CP51A_HUMAN Lanosterol 14-alpha demethylase OS=Homo sapiens OX=9606 GN=CYP51A1 PE=1 SV=3		0.67	1.78568	0	0		1.18	1.92165	0	0
Q86VU5	COMTD1	CMTD1_HUMAN Catechol O-methyltransferase domain-containing protein 1 OS=Homo sapiens OX=9606 GN=COMTD1 PE=1 SV=1		1.61	2.19667	-0.09	0.146045		1.49	1.4268	0.24	0.294475
P78347	GTF2I	GTF2I_HUMAN General transcription factor II-I OS=Homo sapiens OX=9606 GN=GTF2I PE=1 SV=2		1.38	1.4597	0.04	0.152328		1.12	1.03622	-0.34	-0.0307396
Q96K12	FAR2	FACR2_HUMAN Fatty acyl-CoA reductase 2 OS=Homo sapiens OX=9606 GN=FAR2 PE=1 SV=1		1.23	2.23555	0.56	0.258013		1.39	2.11719	0.16	0.647358
Q9UHQ9	CYB5R1	NB5R1_HUMAN NADH-cytochrome b5 reductase 1 OS=Homo sapiens OX=9606 GN=CYB5R1 PE=1 SV=1		1.18	1.2175	0.58	0.29191		0.93	1.05446	0.21	0.303716
Q15070	OXA1L	OXA1L_HUMAN Mitochondrial inner membrane protein OXA1L OS=Homo sapiens OX=9606 GN=OXA1L PE=1 SV=3		1.53	2.20703	1.79	0.296834		1.43	1.60086	1.17	1.12968
P11182	DBT	ODB2_HUMAN Lipoamide acyltransferase component of branched-chain alpha-keto acid dehydrogenase complex, mitochondrial OS=Homo sapiens OX=9606 GN=DBT PE=1 SV=3		1.16	1.45169	0.8	0.361101		0.67	1.74572	0.72	0.656265
P12694	BCKDHA	ODBA_HUMAN 2-oxoisovalerate dehydrogenase subunit alpha, mitochondrial OS=Homo sapiens OX=9606 GN=BCKDHA PE=1 SV=2		1.2	2.69764	0.37	0.376504		1.05	2.48491	0.27	0.793929
O76041	NEBL	NEBL_HUMAN Nebulette OS=Homo sapiens OX=9606 GN=NEBL PE=1 SV=1		1.43	1.83358	0.06	0.404057		1.26	2.08001	0.12	0.6153
Q7Z7D3	VTCN1	VTCN1_HUMAN V-set domain-containing T-cell activation inhibitor 1 OS=Homo sapiens OX=9606 GN=VTCN1 PE=1 SV=1		1.95	2.63967	0.52	0.853041		1.95	2.66975	0.47	0.310084
Q8TCU6	PREX1	PREX1_HUMAN Phosphatidylinositol 3,4,5-trisphosphate-dependent Rac exchanger 1 protein OS=Homo sapiens OX=9606 GN=PREX1 PE=1 SV=3		1.63	2.49132	1.71	0.94093		1.45	2.34002	1.21	0.707977
P00533	EGFR	EGFR_HUMAN Epidermal growth factor receptor OS=Homo sapiens OX=9606 GN=EGFR PE=1 SV=2		1.3	1.77514	0.81	0.969828		0.97	2.24018	0	0.904848
Q8NI60	COQ8A	COQ8A_HUMAN Atypical kinase COQ8A, mitochondrial OS=Homo sapiens OX=9606 GN=COQ8A PE=1 SV=1		0.76	1.61175	0.99	0.98461		1.07	1.95339	0.76	0.90777
Q53EL6	PDCD4	PDCD4_HUMAN Programmed cell death protein 4 OS=Homo sapiens OX=9606 GN=PDCD4 PE=1 SV=2		1.77	2.07401	1.32	1.06673		2.28	1.80272	1.86	0.652263
O75616	ERAL1	ERAL1_HUMAN GTPase Era, mitochondrial OS=Homo sapiens OX=9606 GN=ERAL1 PE=1 SV=2		1.01	0.356201	0.63	1.92908		1.21	1.22413	0.4	1.57281
